# *Cryptosporidium* infection of human small intestinal epithelial cells induces type III interferon and impairs infectivity of Rotavirus

**DOI:** 10.1101/2023.08.30.555581

**Authors:** Valentin Greigert, Iti Saraav, Juhee Son, Denise Dayao, Avan Antia, Saul Tzipori, William H. Witola, Thaddeus S. Stappenbeck, Siyuan Ding, L. David Sibley

## Abstract

Cryptosporidiosis is a major cause of severe diarrheal disease in infants from resource poor settings. The majority of infections are caused by the human-specific pathogen *C. hominis* and absence of in vitro growth platforms has limited our understanding of host-pathogen interactions and development of effective treatments. To address this problem, we developed a stem cell-derived culture system for *C. hominis* using human enterocytes differentiated under air-liquid interface (ALI) conditions. Human ALI cultures supported robust growth and complete development of *C. hominis* in vitro including all life cycle stages. *C. hominis* infection induced a strong interferon response from enterocytes, likely driven by an endogenous dsRNA virus in the parasite. Prior infection with *Cryptosporidium* induced type III IFN secretion and consequently blunted infection with Rotavirus, including live attenuated vaccine strains. The development of hALI provides a platform for further studies on human-specific pathogens, including clinically important coinfections that may alter vaccine efficacy.
