## Supplementary material for "*Cryptosporidium* infection of human small intestinal epithelial cells induces type III interferon and impairs infectivity of Rotavirus": Table S1

### Sheet: C. parvum
100 most upregulated genes in C. parvum-infected hALI
geneID	logFC	adj.P.Val	logFC in Ch-infected	adj.P.Val in Ch-infected
CXCL10	9.23447	1.63e-06	3.69473	0.0067228
IFNL3	8.82972	6.25e-06	0	NA
CXCL11	8.57263	4.27e-06	3.17543	0.00695854
IFNL2	8.36501	2.07e-05	0	NA
IFNL1	8.02679	1.47e-05	0	NA
RSAD2	7.55481	2.78e-06	4.0551	0.00133015
IFI44L	7.53211	1.3e-05	4.76183	0.00644557
HRASLS2	7.38232	0.000185408	0	NA
IFIT1	7.34543	2.72e-06	4.17194	0.001344
GBP1P1	7.00532	1.64e-05	0	NA
CXCL9	6.955	0.000136295	0	NA
IFIT2	6.93901	3.17e-07	2.53883	0.0039225
LAMP3	6.80164	8.74e-07	3.1087	0.000871
AL109923.1	6.76201	0.0014868	0	NA
IDO1	6.70193	0.000482914	0	NA
OR52K3P	6.60456	0.000179142	0	NA
HERC5	6.48198	1.75e-06	3.60637	0.00154625
CD38	6.47561	3.15e-05	0	NA
OAS2	6.46312	2.87e-06	3.82574	0.00160043
IFIT3	6.27899	5.84e-07	3.18198	0.000928
ISG15	6.26441	2.41e-06	3.05096	0.001344
APOBEC3A	6.13973	1.01e-05	2.15674	0.0634198
TNFSF13B	6.08146	0.000468051	0.713077	0.967047
PLA1A	6.06674	0.00252148	0	NA
MMP13	5.89092	0.000106438	0	NA
CMPK2	5.88486	1.6e-06	3.48754	0.000409
GBP5	5.77254	3.42e-06	0	NA
CCL5	5.66393	8.62e-06	0.910365	0.945301
SAMHD1	5.50116	1.96e-07	2.59657	0.000409
OASL	5.45858	3.17e-07	2.2901	0.000409
KLHDC7B	5.43049	0.000604631	0	NA
CACNA1I	5.33322	0.000548904	0.421564	0.971025
MX2	5.28863	5.84e-07	2.89671	0.000409
CCL4	5.10892	7.8e-05	0	NA
IFI44	5.08348	4.32e-06	2.79428	0.00397244
MX1	5.0769	2.12e-06	2.96252	0.000706
CD34	5.00989	7.32e-05	0	NA
USP18	5.0028	6.69e-07	2.58839	0.000908
BST2	4.87963	3.13e-07	2.29684	0.000409
ZBP1	4.8148	1.81e-06	1.87252	0.012346
GBP4	4.79143	6.22e-07	1.28373	0.00447131
AC009950.1	4.78938	0.00416623	0	NA
OAS3	4.52427	3.17e-07	2.56077	0.000409
GMPR	4.39504	1.01e-06	1.42813	0.00227153
THEMIS2	4.3647	8.99e-07	1.31446	0.0105165
DDX58	4.31601	1.54e-07	1.62599	0.000706
SLC15A3	4.25825	1.36e-06	1.64238	0.000664
RBM11	4.24388	0.000104576	0	NA
OAS1	4.22302	1.81e-06	2.04764	0.000816
LMO2	4.21744	3.33e-05	0.659835	0.961383
GBP7	4.19116	0.000196206	0	NA
SECTM1	4.14533	7.7e-06	0.918608	0.0522318
LGALS17A	4.14067	0.00109198	0	NA
HERC6	4.1138	5.84e-07	2.17787	0.000409
SAMD9L	4.09373	3.69e-07	1.5671	0.000554
APOBEC3G	4.08436	6.95e-06	0.739464	0.812424
GBP1	4.0144	3.75e-07	1.14948	0.0130468
SAMD9	3.99819	1.96e-07	1.69135	0.000706
PPM1K	3.98989	8.86e-06	1.24388	0.598269
IFI6	3.95648	6.37e-07	1.919	0.000554
BATF2	3.89841	3.51e-06	1.37427	0.0201534
RASGRP3	3.86779	4.86e-07	1.08232	0.716713
DNAJC6	3.78745	0.000230405	0	NA
PNPT1	3.74934	1.54e-07	1.26594	0.030371
GRIP2	3.73016	0.000863784	0.929126	0.406261
ISG20	3.71981	2.93e-06	1.11059	0.00610298
NAPSB	3.71282	0.000118532	0	NA
IRF7	3.69816	3.27e-06	1.66737	0.000928
TREX1	3.68809	4.27e-06	1.2593	0.0325236
LAP3	3.68185	5.47e-07	1.45677	0.000554
SP110	3.67099	3.69e-07	1.59083	0.000409
RTP4	3.66476	6.8e-06	1.41772	0.0663941
IFIH1	3.65836	5.02e-05	1.85959	0.0397136
DDX60L	3.64521	3.75e-07	1.38785	0.001344
IFI16	3.64263	4.28e-07	1.3013	0.001344
XAF1	3.6003	3.69e-07	1.88538	0.000409
CX3CL1	3.56838	4.12e-07	0.480728	0.754986
IFI35	3.4906	1.23e-06	1.29106	0.00196503
CCR1	3.46141	8.74e-05	1.05914	0.0404989
THSD1	3.45817	0.000156383	0	NA
CD274	3.37935	3.42e-06	0.499239	0.945301
MLKL	3.36596	4.94e-05	1.03341	0.0899075
STAT1	3.34518	9.97e-08	1.48339	0.000706
SEPT4	3.34086	0.000984712	0	NA
IL4I1	3.31089	4.81e-05	0.731135	0.880759
DHX58	3.29183	1.95e-06	1.18706	0.00655886
IFITM1	3.25264	4.27e-06	1.30934	0.0157965
UBE2L6	3.25232	4.12e-07	1.23011	0.000908
CLEC2D	3.24594	0.00271826	0.578852	0.96576
DDX60	3.17386	1.34e-06	2.05495	0.000409
LY6E	3.13386	3.19e-07	1.07516	0.00140476
PLEKHA4	3.11089	5.01e-05	0.698569	0.224573
SOCS1	3.10549	2.51e-05	0.239378	0.967047
NLRC5	3.09583	5.03e-06	0.615535	0.262029
CCL4L2	3.04271	0.00179389	0.498687	0.967047
EPSTI1	3.02124	1.01e-06	1.27209	0.000952
NEURL3	3.01508	8.78e-06	0.683674	0.631443
TYMP	2.99865	1.47e-05	0.916795	0.000871
TNFSF10	2.9695	1.84e-06	0.539319	0.0959296
HELZ2	2.96913	1.54e-07	1.24601	0.000409

### Sheet: C hominis
Table S1 100 most upregulated genes in C. hominis-infected hALI
geneID	logFC	adj.P.Val	logFC in Cp-infected	adj.P.Val in Cp-infected
IFI44L	4.76183	0.00644557	7.53211	1.3e-05
IFIT1	4.17194	0.001344	7.34543	2.72e-06
RSAD2	4.0551	0.00133015	7.55481	2.78e-06
OAS2	3.82574	0.00160043	6.46312	2.87e-06
CXCL10	3.69473	0.0067228	9.23447	1.63e-06
HERC5	3.60637	0.00154625	6.48198	1.75e-06
CMPK2	3.48754	0.000409	5.88486	1.6e-06
IFIT3	3.18198	0.000928	6.27899	5.84e-07
CXCL11	3.17543	0.00695854	8.57263	4.27e-06
LAMP3	3.1087	0.000871	6.80164	8.74e-07
ISG15	3.05096	0.001344	6.26441	2.41e-06
MX1	2.96252	0.000706	5.0769	2.12e-06
MX2	2.89671	0.000409	5.28863	5.84e-07
IFI44	2.79428	0.00397244	5.08348	4.32e-06
SAMHD1	2.59657	0.000409	5.50116	1.96e-07
USP18	2.58839	0.000908	5.0028	6.69e-07
OAS3	2.56077	0.000409	4.52427	3.17e-07
IFIT2	2.53883	0.0039225	6.93901	3.17e-07
BST2	2.29684	0.000409	4.87963	3.13e-07
OASL	2.2901	0.000409	5.45858	3.17e-07
HERC6	2.17787	0.000409	4.1138	5.84e-07
APOBEC3A	2.15674	0.0634198	6.13973	1.01e-05
DDX60	2.05495	0.000409	3.17386	1.34e-06
OAS1	2.04764	0.000816	4.22302	1.81e-06
IFI6	1.919	0.000554	3.95648	6.37e-07
XAF1	1.88538	0.000409	3.6003	3.69e-07
ZBP1	1.87252	0.012346	4.8148	1.81e-06
IFIH1	1.85959	0.0397136	3.65836	5.02e-05
SAMD9	1.69135	0.000706	3.99819	1.96e-07
IRF7	1.66737	0.000928	3.69816	3.27e-06
SLC15A3	1.64238	0.000664	4.25825	1.36e-06
DDX58	1.62599	0.000706	4.31601	1.54e-07
SP110	1.59083	0.000409	3.67099	3.69e-07
SAMD9L	1.5671	0.000554	4.09373	3.69e-07
IFI27	1.54909	0.000699	2.90454	1.81e-06
IFIT5	1.50995	0.00258001	2.85531	1.36e-06
STAT1	1.48339	0.000706	3.34518	9.97e-08
LAP3	1.45677	0.000554	3.68185	5.47e-07
PARP9	1.42829	0.00141859	2.62673	1.92e-06
GMPR	1.42813	0.00227153	4.39504	1.01e-06
RTP4	1.41772	0.0663941	3.66476	6.8e-06
HSH2D	1.40881	0.00209922	2.88993	5.15e-06
DDX60L	1.38785	0.001344	3.64521	3.75e-07
BATF2	1.37427	0.0201534	3.89841	3.51e-06
THEMIS2	1.31446	0.0105165	4.3647	8.99e-07
IFITM1	1.30934	0.0157965	3.25264	4.27e-06
IFI16	1.3013	0.001344	3.64263	4.28e-07
IFI35	1.29106	0.00196503	3.4906	1.23e-06
GBP4	1.28373	0.00447131	4.79143	6.22e-07
EPSTI1	1.27209	0.000952	3.02124	1.01e-06
PNPT1	1.26594	0.030371	3.74934	1.54e-07
TREX1	1.2593	0.0325236	3.68809	4.27e-06
HELZ2	1.24601	0.000409	2.96913	1.54e-07
PPM1K	1.24388	0.598269	3.98989	8.86e-06
UBE2L6	1.23011	0.000908	3.25232	4.12e-07
DHX58	1.18706	0.00655886	3.29183	1.95e-06
GBP1	1.14948	0.0130468	4.0144	3.75e-07
IMPDH1P10	1.14151	0.256343	2.63626	0.00022874
ISG20	1.11059	0.00610298	3.71981	2.93e-06
ZFP91-CNTF	1.08886	0.300476	1.27082	0.0130517
RASGRP3	1.08232	0.716713	3.86779	4.86e-07
SLFN5	1.08071	0.000805	2.71698	1.54e-07
EIF2AK2	1.07731	0.000554	2.30922	3.17e-07
LY6E	1.07516	0.00140476	3.13386	3.19e-07
GPR78	1.06616	0.880885	1.51708	0.0212038
CCR1	1.05914	0.0404989	3.46141	8.74e-05
PARP14	1.03633	0.00097	2.24465	4.28e-07
MLKL	1.03341	0.0899075	3.36596	4.94e-05
SLC25A28	1.01096	0.0105165	2.81636	4.27e-06
RAB7B	1.00384	0.812424	1.41636	0.0102498
IFITM3	0.991413	0.00133015	2.5666	1.02e-06
IRF9	0.984399	0.0130468	1.57982	8.35e-05
SP100	0.982692	0.001344	2.39038	4.84e-07
ABC14-864958H18.2	0.98036	0.624466	1.00097	0.0462335
ETV7	0.973666	0.00757767	2.96255	3.56e-06
PARP10	0.966639	0.00528724	2.84133	3.34e-06
CORO1A	0.952576	0.812424	1.11412	0.00423921
C19orf66	0.951324	0.0039235	2.6556	3.42e-06
GRIP2	0.929126	0.406261	3.73016	0.000863784
FRMPD1	0.920437	0.252039	2.82461	5.28e-05
SECTM1	0.918608	0.0522318	4.14533	7.7e-06
TYMP	0.916795	0.000871	2.99865	1.47e-05
ANGPTL4	0.913273	0.151982	2.70065	3.18e-05
CCL5	0.910365	0.945301	5.66393	8.62e-06
FGFBP1	0.909985	0.0736299	2.20516	1.7e-05
SLC7A11	0.90018	0.273243	1.665	0.000158978
DTX3L	0.895383	0.0112483	2.09232	7.21e-06
ODF3B	0.886471	0.0329723	2.60885	2.8e-05
MDGA1	0.881725	0.890681	2.3485	0.00130608
MMP10	0.874565	0.124834	1.27932	0.000174408
DZIP1L	0.872213	0.708228	1.53004	0.00276348
ANO7L1	0.845979	0.769701	2.96652	0.000147207
IL1RN	0.833584	0.00821589	2.4807	5.48e-05
PLSCR1	0.810816	0.0039235	2.03748	3.92e-06
NMI	0.809055	0.0522318	2.79503	1.81e-06
STAT2	0.764114	0.00369931	2.83895	1.81e-07
NOS2	0.755667	0.488098	2.44868	9.73e-05
TOR1B	0.749022	0.00209922	2.06804	1.23e-06
FOSB	0.742841	0.756256	1.98154	0.000542072
MMP1	0.740051	0.349364	1.31984	9.73e-05
